# Orthogonalized human protease control of secreted signals

**DOI:** 10.1101/2024.01.18.576308

**Authors:** Carlos A. Aldrete, Connor C. Call, Lucas E. Sant’Anna, Alexander E. Vlahos, Jimin Pei, Qian Cong, Xiaojing J. Gao

## Abstract

Synthetic circuits that regulate protein secretion in human cells could support cell-based therapies by enabling control over local environments. While protein-level circuits enable such potential clinical applications, featuring orthogonality and compactness, their non-human origin poses a potential immunogenic risk. Here, we developed Humanized Drug Induced Regulation of Engineered CyTokines (hDIRECT) as a platform to control cytokine activity exclusively using human-derived proteins. We sourced a specific human protease and its FDA-approved inhibitor. We engineered cytokines (IL-2, IL-6, and IL-10) whose activities can be activated and abrogated by proteolytic cleavage. We utilized species specificity and re-localization strategies to orthogonalize the cytokines and protease from the human context that they would be deployed in. hDIRECT should enable local cytokine activation to support a variety of cell-based therapies such as muscle regeneration and cancer immunotherapy. Our work offers a proof of concept for the emerging appreciation of humanization in synthetic biology for human health.
