## Supplementary Tables 1-3 for "Orthogonalized human protease control of secreted signals"

### Sheet: Table 1. List of plasmids
Supplementary Table 1. List of plasmids
Plasmid	Link	Description	Source
CMVTO-g0	https://benchling.com/s/seq-qp1aeX9wK4T7rcNR9t8E?m=slm-6ZLOUDWKJuq67Tas9WT0	Negative control for transfection	this work
CA-0039 CMVTO-hIL10 (Fused Dimer)	https://benchling.com/s/seq-9UbN5JtCiXLvMBNeL3bq?m=slm-XWzxD5JfZupTct1jLd9f	Positive control (human IL-10 dimer)	this work
CA-0046 CMVTO-hIL10dimer-rens-IL10Ra	https://benchling.com/s/seq-OpcAlxp8kYvrm2vpPNbF?m=slm-mXI75nzk8w8Fb9vkMNQn	CageIL-10-dimer	this work
CA-0030 CMVTO-Renin-ECL	https://benchling.com/s/seq-7BArizP3qWPiIwewz4aS?m=slm-pBJoOU5CgG7pyyojs4FK	Membrane-bound renin	this work
CA-0045 CMVTO-mono-hIL10 (R5A11M)	https://benchling.com/s/seq-1wVVI8H65VHgyFQz6IHk?m=slm-zf9UTAiTOz8c2mcBSA8F	Positive control (human IL-10 monomer)	this work
CA-0091 CMVTO-mono-hIL10-R5A11M-rens-3GS-IL10Ra	https://benchling.com/s/seq-qrxu0xD4yQdX5nwRaK2X?m=slm-Pw9sIYOL4pdVW7uHLspT	CageIL-10-mono	this work
CA-0033 CMVTO-hIL6	https://benchling.com/s/seq-dmJwRdZ78tT19UndWPt5?m=slm-9uOeRszjN06E4NytmhM8	Positive control (human IL-6)	this work
CA-0200 CMVTO-hIL6Ra_M4-rens-hIL6	https://benchling.com/s/seq-PNcyGb76LyJuAErQnJLF?m=slm-tLZkqQOqXPvRYyu8ARav	CageIL-6 (N-term)	this work
CA-0216 CMVTO-hIL6Ra_M4-rens-hIL6-rens-IL6Rb	https://benchling.com/s/seq-nhvs4UWVsJftz8w5YMjM?m=slm-E6gChyZkBZPHpnMBcp7t	Multi-cageIL-6	this work
CA-0013 CMVTO-SumIL2-rens-IL2Rb	https://benchling.com/s/seq-Zl44bF0tBVCGllCmmY2D?m=slm-6sldX5rDiSx7TVH9B4Yd	CageIL-2	this work
CA-0165 CMVTO-mono-hIL10 (R5A11M)-rens	https://benchling.com/s/seq-bk9is3Py8DYRDTPQPClD?m=slm-bi7gas4G1GKHS7LwBCmy	CleaveIL-10	this work
CA-0201 CMVTO-hIL6-rens.1	https://benchling.com/s/seq-BTr9lVQ4nb07HhlpNWlB?m=slm-G8Yik0F2cVJm5W3IhIi5	CleaveIL-6	this work
CA-0234 CMVTO-sumIL2-rensGS.3	https://benchling.com/s/seq-A7LLosliubjsF0TfPnKc?m=slm-pA6emisxVfmev0xBgLUH	CleaveIL-2	this work
CA-0140 CMVTO-Renin-ECL-CD4-tevs-RXR6.2	https://benchling.com/s/seq-klX9j6YnkHrKIP3EAAdw?m=slm-lSVL2YP0eNx29vfNZNgw	ER-retained renin	this work
CA-0113 CMVTO-Renin(mouse)-ECL	https://benchling.com/s/seq-UOa56fUdlTJ0PYv4HiaV?m=slm-jyRmbSeUD5GkE3Vxt5Th	Membrane-bound mouse renin	this work
CA-0151 CMVTO-Renin(H2M)-ECL	https://benchling.com/s/seq-pjABxBsrDATyitpk6FW0?m=slm-nKGkLh238BgwnktbnLcM	Membrane-bound human-to-mouse (H2M) renin	this work
CA-0176 CMVTO-mono-hIL10-R5A11M-mouse_rens-3GS-IL10Ra	https://benchling.com/s/seq-mhmo8qQpznkuqX4FTt4S?m=slm-qThQAXWUParPLvzcGYUW	CageIL-10-mono (mouse renin cut-site)	this work
CA-0193 CMVTO-Renin(H2M)-ECL-CD4-tevs-RXR6.2	https://benchling.com/s/seq-8KXsd23X2WnrtYQ9qP7w?m=slm-6MguLdHNnoArJglAktiZ	ER-retained H2M renin	this work
CA-0192 CMVTO-Renin(mouse)-ECL-CD4-tevs-RXR6.2	https://benchling.com/s/seq-HxVAXpxVHHgUHciiQhwA?m=slm-Q6bsMXaCLSaloWdE2xio	ER-retained mouse renin	this work
CA244 CMVTO_ERret-H2M-Renin_T2A_mRens-cageIL-10-c-myc_T2A-mCherry	https://benchling.com/s/seq-JwFjC3hQ5mnmPewVgZT7?m=slm-GUE6czW4rqfPPCkZTf4x	Single transcript cageIL-10 (mRens) + ER-renin (H2M)	this work
CA245 CMVTO_ERret-H2M-Renin_P2A_mRens-hIL6-rens.1_T2A_mRens-cageIL-10-c-myc_T2A-mCherry	https://benchling.com/s/seq-ENsEAKoT16VSbrSE8Ku9?m=slm-SlIRYDqqvS6d1F6lsAlD	Single transcript cageIL-10 (mRens) + cleaveIL-6 (mRens) + ER-renin (H2M)	this work
CA-0230 EF1a_Puro_ERret-H2M-Renin_T2A_mRens-cageIL-10-c-myc_T2A-mCherry_Gen2	https://benchling.com/s/seq-otq0hsQxVEzsmvJaJ99q?m=slm-3toPITf9xeaBkx1KFIhq	Single transcript cageIL-10 (mRens) + ER-renin (H2M) (Lenti)	this work
CA-0248 EF1a_mRens-cageIL-2-c-myc_T2A_ERret-H2M-Renin_T2A-mCherry_Gen2	https://benchling.com/s/seq-PagN91kTrgSQFZdsFced?m=slm-fI5SV9nfj8GPrwGwiHNH	Single transcript cageIL-2 (mRens) + ER-renin (H2M) (Lenti)	this work
CA-0266 CMVTO-IVT-UTR-mRens-cageIL-2-c-myc_T2A_ERret-H2M-Renin (FLP-IN)	https://benchling.com/s/seq-mPUAjODiyu9ihc5GHNb0?m=slm-sodQFRROPaRsKbX3FUgX	Single transcript mRNA cageIL-2 (mRens) + ER-renin (H2M) (Lenti)	this work
CA-0258 CMVTO-IVT-UTR-mCherry (FLP-IN)	https://benchling.com/s/seq-ZjrXGO0BU4V3esRDrqf3?m=slm-VJ04tky3YpPpZPm0FB8u	mCherry co-transfection marker (mRNA)	this work
CA-0194 CMVTO-secNLuc-rens-mem	https://benchling.com/s/seq-hkccoymv7mdYaXw8yCwi?m=slm-nr7BwN4aiO5lQEYrGJzf	Membrane-bound nanoluciferase	this work
CMVTO-SEAP	https://benchling.com/s/seq-kpSHtztWX3M9ATeh7BeX?m=slm-B7Wpin7oZqmw1SG3rjEO	SEAP co-secretion marker	this work
CA253 CMVTO-rens-3GS-IL10Ra-c-myc	https://benchling.com/s/seq-WzwRWT0jMrywLuPLW32f?m=slm-Ja38CnONkdzgYFpovGTN	Positive control (cleaved IL-10Ra-myc)	this work
CA173 CMVTO-mono-hIL10-R5A11M-rens-3GS-IL10Ra-c-myc	https://benchling.com/s/seq-WLDUkujEMHJQiCwVVN4v?m=slm-o9dS5NmtUmZdHpjUkRxs	CageIL-10-myc	this work
CA-0252 CMVTO-c-myc-mono-hIL10 (R5A11M)-rens-cleaved	https://benchling.com/s/seq-er27UMSF3Iqx70d6NvU5?m=slm-4QgCzDd1MhcUEqVDKrrf	Positive control (cleaved-myc-IL-10)	this work
CA-0251 CMVTO-c-myc-mono-hIL10 (R5A11M)-rens	https://benchling.com/s/seq-HiBn2I2UgacPNYXfQZDy?m=slm-EqBONj0Dy1XLNZtQIrXf	myc-CleaveIL-10	this work
CA-0034 CMVTO-hIL6-rens-hIL6Ra_M4	https://benchling.com/s/seq-y84BXrkQtAUvZbDgNucH?m=slm-Y5dqMYkLYXzY8C009WZf	C-CageIL-6	this work
CA-0064 CMVTO-SumIL2-noGS-rens-IL2Rb	https://benchling.com/s/seq-mRcFMBcFtDbwKsUc0sZO?m=slm-bk1YJDI2mbGYhaCa6DeM	CageIL-2 (N-term 0 AA)	this work
CA-0061 CMVTO-SumIL2-2GS-rens-IL2Rb	https://benchling.com/s/seq-G2j4Jj2lOyDNe40JasWQ?m=slm-5HEAYSv353twQp4leMrv	CageIL-2 (N-term 10 AA)	this work
CA-0062 CMVTO-SumIL2-3GS-rens-IL2Rb	https://benchling.com/s/seq-29SBY28c5vjtd934NoVy?m=slm-04YOhzDKRTa0VZLJlWGa	CageIL-2 (N-term 15 AA)	this work
CA-0063 CMVTO-SumIL2-5GS-rens-IL2Rb	https://benchling.com/s/seq-W4tL7H0NfcBmIjY60JMW?m=slm-uo6tzZZwXTAFB4y71vl8	CageIL-2 (N-term 25 AA)	this work
CA-0057 CMVTO-SumIL2-rens-2GS-IL2Rb	https://benchling.com/s/seq-P4hyfEEEHwp8BsquJ6XR?m=slm-POqm4Am8mnU4l0MqkfHK	CageIL-2 (C-term 10 AA)	this work
CA-0058 CMVTO-SumIL2-rens-3GS-IL2Rb	https://benchling.com/s/seq-fXqPhWL97dSb6uYOK941?m=slm-iXj2zGxMWUO6xCRrtG8t	CageIL-2 (C-term 15 AA)	this work
CA-0059 CMVTO-SumIL2-rens-5GS-IL2Rb	https://benchling.com/s/seq-kNl2PZAm6kvuWDO96en2?m=slm-L2fNDOqMp7IWp6jW3awh	CageIL-2 (C-term 25 AA)	this work
CA-0202 CMVTO-hIL6-rens.1_Del	https://benchling.com/s/seq-r4IlVmtVMg3M9fQJuTMR?m=slm-lABM3mpdCJKspnW02r87	CleaveIL-6_Del	this work
CMVTO-hIL2 (AV)	https://benchling.com/s/seq-vaR2QlL46aD9ZZsCObs4?m=slm-Anyq8QlPUxS4e6j9WG0X	hIL2	this work
CA-0210 CMVTO-hIL2-rens-del.1	https://benchling.com/s/seq-kzTfDnVdbIFi9qFAEIoZ?m=slm-Y0Nh6gVAS5mCntCJafP4	CleaveIL-2_loop1_del	this work
CA-0211 CMVTO-hIL2-rens-del.2	https://benchling.com/s/seq-Au7SOAMpKJ6b7lhuMvUP?m=slm-zDHhitCfpqM0mCkYt9oV	CleaveIL-2_loop3_del	this work
CA-0212 CMVTO-hIL2-rens-del.3	https://benchling.com/s/seq-ute7zxCWmnacEpDmSA12?m=slm-t67OBzQyBU1klJKiywcQ	CleaveIL-2_loop2_del	this work
CMV-TO-H2BChe (FLP-IN)	https://benchling.com/s/seq-rXgG1UnfMdgJnJDYPUDo?m=slm-2jemxhKql1ldGq2TU1Ke	mCherry co-transfection marker	this work

### Sheet: Table 2. Transfection overview
Supplementary Table 2. Transfection Overview
Figure	Cell line	Condition	Plasmid	Amount (ng)	Format
1c	HEK293	Negative control (g0)	CMVTO-g0	500	96-well
		Positive control (human IL-10 dimer)	CA-0039 CMVTO-hIL10 (Fused Dimer)	50
		CageIL-10-dimer	CA-0046 CMVTO-hIL10dimer-rens-IL10Ra	50
		CageIL-10-dimer (+) renin	CA-0046 CMVTO-hIL10dimer-rens-IL10Ra	50
			CA-0030 CMVTO-Renin-ECL	50
		Positive control (human IL-10 monomer)	CA-0045 CMVTO-mono-hIL10 (R5A11M)	50
		CageIL-10-mono	CA-0091 CMVTO-mono-hIL10-R5A11M-rens-3GS-IL10Ra	50
		CageIL-10-mono (+) renin	CA-0091 CMVTO-mono-hIL10-R5A11M-rens-3GS-IL10Ra	50
			CA-0030 CMVTO-Renin-ECL	50
1d	HEK293	CageIL-10 titration (-) renin	CA-0091 CMVTO-mono-hIL10-R5A11M-rens-3GS-IL10Ra	1,10,50,100,250,450	96-well
		CageIL-10 titration (+) renin	CA-0091 CMVTO-mono-hIL10-R5A11M-rens-3GS-IL10Ra	1,10,50,100,250,450
			CA-0030 CMVTO-Renin-ECL	50
1e	HEK293	CageIL-10 (+) renin, Aliskiren titration	CA-0091 CMVTO-mono-hIL10-R5A11M-rens-3GS-IL10Ra	20	96-well
			CA-0030 CMVTO-Renin-ECL	5
2b	HEK293	Negative control (g0)	CMVTO-g0	500	96-well
		Positive control (human IL-6)	CA-0033 CMVTO-hIL6	50
		CageIL-6	CA-0200 CMVTO-hIL6Ra_M4-rens-hIL6	50
		CageIL-6 (+) renin	CA-0200 CMVTO-hIL6Ra_M4-rens-hIL6	50
			CA-0030 CMVTO-Renin-ECL	50
		Multi-cageIL-6	CA-0216 CMVTO-hIL6Ra_M4-rens-hIL6-rens-IL6Rb	50
		Multi-cageIL-6 (+) renin	CA-0216 CMVTO-hIL6Ra_M4-rens-hIL6-rens-IL6Rb	50
			CA-0030 CMVTO-Renin-ECL	50
2c	HEK293	Multi-cageIL-6 titration (-) renin	CA-0216 CMVTO-hIL6Ra_M4-rens-hIL6-rens-IL6Rb	1,10,50,100,250,450	96-well
		Multi-cageIL-6 titration (+) renin	CA-0216 CMVTO-hIL6Ra_M4-rens-hIL6-rens-IL6Rb	1,10,50,100,250,450
			CA-0030 CMVTO-Renin-ECL	50
2e	HEK293	CageIL-2 titration (-) renin	CA-0013 CMVTO-SumIL2-rens-IL2Rb	1,10,50,100,250,450	96-well
		CageIL-2 titration (+) renin	CA-0013 CMVTO-SumIL2-rens-IL2Rb	1,10,50,100,250,450
			CA-0030 CMVTO-Renin-ECL	50
2f	HEK293	CageIL-2 (+) renin, Aliskiren titration	CA-0013 CMVTO-SumIL2-rens-IL2Rb	20	96-well
			CA-0030 CMVTO-Renin-ECL	5
3b	HEK293	Negative control (g0)	CMVTO-g0	500	96-well
		Positive control (human IL-10 monomer)	CA-0045 CMVTO-mono-hIL10 (R5A11M)	50
		CleaveIL-10	CA-0165 CMVTO-mono-hIL10 (R5A11M)-rens	10
		CleaveIL-10 (+) renin	CA-0165 CMVTO-mono-hIL10 (R5A11M)-rens	10
			CA-0030 CMVTO-Renin-ECL	50
3c	HEK293	CleaveIL-10 titration (-) renin	CA-0165 CMVTO-mono-hIL10 (R5A11M)-rens	0.1,1,10,50,100,250,450	96-well
		CleaveIL-10 titration (+) renin	CA-0165 CMVTO-mono-hIL10 (R5A11M)-rens	0.1,1,10,50,100,250,450
			CA-0030 CMVTO-Renin-ECL	50
3d	HEK293	CleaveIL-6 titration (-) renin	CA-0201 CMVTO-hIL6-rens.1	0.1,1,10,50,100,250,450	96-well
		CleaveIL-6 titration (+) renin	CA-0201 CMVTO-hIL6-rens.1	0.1,1,10,50,100,250,450
			CA-0030 CMVTO-Renin-ECL	50
3e	HEK293	CleaveIL-2 titration (-) renin	CA-0234 CMVTO-sumIL2-rensGS.3	0.1,1,10,50,100,250,450	96-well
		CleaveIL-2 titration (+) renin	CA-0234 CMVTO-sumIL2-rensGS.3	0.1,1,10,50,100,250,450
			CA-0030 CMVTO-Renin-ECL	50
3f	HEK293	CleaveIL-10 (+) renin, Aliskiren titration	CA-0165 CMVTO-mono-hIL10 (R5A11M)-rens	10	96-well
			CA-0030 CMVTO-Renin-ECL	50
4b	HEK293	Negative control (g0)	CMVTO-g0	500	96-well
		Positive control (human IL-10 monomer)	CA-0045 CMVTO-mono-hIL10 (R5A11M)	20
		CageIL-10-mono	CA-0091 CMVTO-mono-hIL10-R5A11M-rens-3GS-IL10Ra	20
		CageIL-10-mono (+) renin (Membrane-tethered)	CA-0091 CMVTO-mono-hIL10-R5A11M-rens-3GS-IL10Ra	20
			CA-0030 CMVTO-Renin-ECL	5
		CageIL-10-mono (+) ER-renin	CA-0091 CMVTO-mono-hIL10-R5A11M-rens-3GS-IL10Ra	20
			CA-0140 CMVTO-Renin-ECL-CD4-tevs-RXR6.2	5
4c	HEK293	CageIL-10-mono (+) ER-renin, Aliskiren titration	CA-0091 CMVTO-mono-hIL10-R5A11M-rens-3GS-IL10Ra	20	96-well
			CA-0140 CMVTO-Renin-ECL-CD4-tevs-RXR6.2	5
4d	HEK293	CageIL-10-mono (hRens)	CA-0091 CMVTO-mono-hIL10-R5A11M-rens-3GS-IL10Ra	20	96-well
		CageIL-10-mono (hRens) (+) renin (human)	CA-0091 CMVTO-mono-hIL10-R5A11M-rens-3GS-IL10Ra	20
			CA-0030 CMVTO-Renin-ECL	5
		CageIL-10-mono (hRens) (+) renin (mouse)	CA-0091 CMVTO-mono-hIL10-R5A11M-rens-3GS-IL10Ra	20
			CA-0113 CMVTO-Renin(mouse)-ECL	5
		CageIL-10-mono (hRens) (+) renin (H2M)	CA-0091 CMVTO-mono-hIL10-R5A11M-rens-3GS-IL10Ra	20
			CA-0151 CMVTO-Renin(H2M)-ECL	5
		CageIL-10-mono (mRens)	CA-0176 CMVTO-mono-hIL10-R5A11M-mouse_rens-3GS-IL10Ra	20
		CageIL-10-mono (mRens) (+) renin (human)	CA-0176 CMVTO-mono-hIL10-R5A11M-mouse_rens-3GS-IL10Ra	20
			CA-0030 CMVTO-Renin-ECL	5
		CageIL-10-mono (mRens) (+) renin (mouse)	CA-0176 CMVTO-mono-hIL10-R5A11M-mouse_rens-3GS-IL10Ra	20
			CA-0113 CMVTO-Renin(mouse)-ECL	5
		CageIL-10-mono (mRens) (+) renin (H2M)	CA-0176 CMVTO-mono-hIL10-R5A11M-mouse_rens-3GS-IL10Ra	20
			CA-0151 CMVTO-Renin(H2M)-ECL	5
4e	HEK293	CageIL-10-mono (mRens) (+) H2M ER-renin, Aliskiren titration	CA-0176 CMVTO-mono-hIL10-R5A11M-mouse_rens-3GS-IL10Ra	20	96-well
			CA-0193 CMVTO-Renin(H2M)-ECL-CD4-tevs-RXR6.2	5
4f	HEK293	CageIL-10-mono (hRens)	CA-0091 CMVTO-mono-hIL10-R5A11M-rens-3GS-IL10Ra	20	96-well
		CageIL-10-mono (hRens) (+) ER-renin (human)	CA-0091 CMVTO-mono-hIL10-R5A11M-rens-3GS-IL10Ra	20
			CA-0140 CMVTO-Renin-ECL-CD4-tevs-RXR6.2	5
		CageIL-10-mono (hRens) (+) ER-renin (mouse)	CA-0091 CMVTO-mono-hIL10-R5A11M-rens-3GS-IL10Ra	20
			CA-0192 CMVTO-Renin(mouse)-ECL-CD4-tevs-RXR6.2	5
		CageIL-10-mono (hRens) (+) ER-renin (H2M)	CA-0091 CMVTO-mono-hIL10-R5A11M-rens-3GS-IL10Ra	20
			CA-0193 CMVTO-Renin(H2M)-ECL-CD4-tevs-RXR6.2	5
		CageIL-10-mono (mRens)	CA-0176 CMVTO-mono-hIL10-R5A11M-mouse_rens-3GS-IL10Ra	20
		CageIL-10-mono (mRens) (+) ER-renin (human)	CA-0176 CMVTO-mono-hIL10-R5A11M-mouse_rens-3GS-IL10Ra	20
			CA-0140 CMVTO-Renin-ECL-CD4-tevs-RXR6.2	5
		CageIL-10-mono (mRens) (+) ER-renin (mouse)	CA-0176 CMVTO-mono-hIL10-R5A11M-mouse_rens-3GS-IL10Ra	20
			CA-0192 CMVTO-Renin(mouse)-ECL-CD4-tevs-RXR6.2	5
		CageIL-10-mono (mRens) (+) ER-renin (H2M)	CA-0176 CMVTO-mono-hIL10-R5A11M-mouse_rens-3GS-IL10Ra	20
			CA-0193 CMVTO-Renin(H2M)-ECL-CD4-tevs-RXR6.2	5
5a	HEK293	Single transcript ER-renin (H2M) + cageIL-10 (mRens)	CA244 CMVTO_ERret-H2M-Renin_T2A_mRens-cageIL-10-c-myc_T2A-mCherry	250	96-well
5b	HEK293	Single transcript ER-renin (H2M) + cleaveIL-6 (mRens) + cageIL-10 (mRens)	CA245 CMVTO_ERret-H2M-Renin_P2A_mRens-hIL6-rens.1_T2A_mRens-cageIL-10-c-myc_T2A-mCherry	250	96-well
5c	HEK293	Single transcript ER-renin (H2M) (Lenti) + cageIL-10 (mRens)	CA-0230 EF1a_Puro_ERret-H2M-Renin_T2A_mRens-cageIL-10-c-myc_T2A-mCherry_Gen2	Stable	96-well
5d	Jurkat	Single transcript cageIL-2 (mRens) + ER-renin (H2M) (Lenti)	CA-0248 EF1a_mRens-cageIL-2-c-myc_T2A_ERret-H2M-Renin_T2A-mCherry_Gen2	Stable	96-well
6b-c	K-562 (T-cell co-culture)	Single transcript cageIL-2 (mRens) + ER-renin (H2M) (Lenti)	CA-0248 EF1a_mRens-cageIL-2-c-myc_T2A_ERret-H2M-Renin_T2A-mCherry_Gen2	Stable	96-well
6e	HEK293	Single transcript mRNA cageIL-2 (mRens) + ER-renin (H2M) (Lenti)	CA-0258 CMVTO-IVT-UTR-mCherry (FLP-IN)	50	24-well
			CA-0266 CMVTO-IVT-UTR-mRens-cageIL-2-c-myc_T2A_ERret-H2M-Renin (FLP-IN)	450
6i	in vivo (HGD in mice)	Membrane-bound nanoluciferase control + SEAP co-secretion marker	CA-0194 CMVTO-secNLuc-rens-mem	8000	In vivo (mice)
			CMVTO-SEAP	4000
		Membrane-bound Nluc + renin + SEAP co-secretion marker	CA-0194 CMVTO-secNLuc-rens-mem	8000
			CMVTO-SEAP	4000
			CA-0030 CMVTO-Renin-ECL	4000
S2a	HEK293	CageIL-10 (+) renin, Aliskiren titration	CA-0091 CMVTO-mono-hIL10-R5A11M-rens-3GS-IL10Ra	20	96-well
			CA-0030 CMVTO-Renin-ECL	1
S2b	HEK293	CageIL-10 (+) renin, Aliskiren titration	CA-0091 CMVTO-mono-hIL10-R5A11M-rens-3GS-IL10Ra	20	96-well
			CA-0030 CMVTO-Renin-ECL	5
S2c	HEK293	CageIL-10 (+) renin, Aliskiren titration	CA-0091 CMVTO-mono-hIL10-R5A11M-rens-3GS-IL10Ra	20	96-well
			CA-0030 CMVTO-Renin-ECL	25
S3a	HEK293	Positive control (cleaved IL-10Ra-myc)	CA253 CMVTO-rens-3GS-IL10Ra-c-myc	20	24-well
		CageIL-10-myc	CA173 CMVTO-mono-hIL10-R5A11M-rens-3GS-IL10Ra-c-myc	20
		CageIL-10-myc (+) renin	CA173 CMVTO-mono-hIL10-R5A11M-rens-3GS-IL10Ra-c-myc	20
			CA30 CMVTO-Renin-ECL	25
S3b	HEK293	Positive control (cleaved-IL-10-myc)	CA-0252 CMVTO-c-myc-mono-hIL10 (R5A11M)-rens-cleaved	10	24-well
		myc-CleaveIL-10	CA-0251 CMVTO-c-myc-mono-hIL10 (R5A11M)-rens	10
		myc-CleaveIL-10 (+) renin	CA-0251 CMVTO-c-myc-mono-hIL10 (R5A11M)-rens	10
			CA30 CMVTO-Renin-ECL	50
S4b	HEK293	Negative control (g0)	CMVTO-g0	500	96-well
		Positive control (human IL-6)	CA-0033 CMVTO-hIL6	10
		C-cageIL-6	CA-0034 CMVTO-hIL6-rens-hIL6Ra_M4	10
		C-cageIL-6 (+) renin	CA-0034 CMVTO-hIL6-rens-hIL6Ra_M4	10
			CA-0030 CMVTO-Renin-ECL	25
		N-cageIL-6	CA-0200 CMVTO-hIL6Ra_M4-rens-hIL6	10
		N-cageIL-6 (+) renin	CA-0200 CMVTO-hIL6Ra_M4-rens-hIL6	10
			CA-0030 CMVTO-Renin-ECL	25
S5b	HEK293	Negative control (g0)	CMVTO-g0	500	96-well
		Positive control (SumIL-2)	CA-0081 CMVTO-SumIL2	20
		CageIL-2 (N-term 0 AA)	CA-0064 CMVTO-SumIL2-noGS-rens-IL2Rb	20
		CageIL-2 (N-term 0 AA) (+) renin	CA-0064 CMVTO-SumIL2-noGS-rens-IL2Rb	20
			CA-0030 CMVTO-Renin-ECL	1
		CageIL-2 (N-term 5 AA)	CA-0013 CMVTO-SumIL2-rens-IL2Rb	20
		CageIL-2 (N-term 5 AA) (+) renin	CA-0013 CMVTO-SumIL2-rens-IL2Rb	20
			CA-0030 CMVTO-Renin-ECL	1
		CageIL-2 (N-term 10 AA)	CA-0061 CMVTO-SumIL2-2GS-rens-IL2Rb	20
		CageIL-2 (N-term 10 AA) (+) renin	CA-0061 CMVTO-SumIL2-2GS-rens-IL2Rb	20
			CA-0030 CMVTO-Renin-ECL	1
		CageIL-2 (N-term 15 AA)	CA-0062 CMVTO-SumIL2-3GS-rens-IL2Rb	20
		CageIL-2 (N-term 15 AA) (+) renin	CA-0062 CMVTO-SumIL2-3GS-rens-IL2Rb	20
			CA-0030 CMVTO-Renin-ECL	1
		CageIL-2 (N-term 25 AA)	CA-0063 CMVTO-SumIL2-5GS-rens-IL2Rb	20
		CageIL-2 (N-term 25 AA) (+) renin	CA-0063 CMVTO-SumIL2-5GS-rens-IL2Rb	20
			CA-0030 CMVTO-Renin-ECL	1
S5c	HEK293	Negative control (g0)	CMVTO-g0	500	96-well
		Positive control (SumIL-2)	CA-0081 CMVTO-SumIL2	20
		CageIL-2 (C-term 5 AA)	CA-0013 CMVTO-SumIL2-rens-IL2Rb	20
		CageIL-2 (C-term 5 AA) (+) renin	CA-0013 CMVTO-SumIL2-rens-IL2Rb	20
			CA-0030 CMVTO-Renin-ECL	1
		CageIL-2 (C-term 10 AA)	CA-0057 CMVTO-SumIL2-rens-2GS-IL2Rb	20
		CageIL-2 (C-term 10 AA) (+) renin	CA-0057 CMVTO-SumIL2-rens-2GS-IL2Rb	20
			CA-0030 CMVTO-Renin-ECL	1
		CageIL-2 (C-term 15 AA)	CA-0058 CMVTO-SumIL2-rens-3GS-IL2Rb	20
		CageIL-2 (C-term 15 AA) (+) renin	CA-0058 CMVTO-SumIL2-rens-3GS-IL2Rb	20
			CA-0030 CMVTO-Renin-ECL	1
		CageIL-2 (C-term 25 AA)	CA-0059 CMVTO-SumIL2-rens-5GS-IL2Rb	20
		CageIL-2 (C-term 25 AA) (+) renin	CA-0059 CMVTO-SumIL2-rens-5GS-IL2Rb	20
			CA-0030 CMVTO-Renin-ECL	1
S6a	HEK293	Negative control (g0)	CMVTO-g0	500	96-well
		Positive control (human IL-6)	CA-0033 CMVTO-hIL6	10
		CleaveIL-6 (Ins)	CA-0201 CMVTO-hIL6-rens.1	10
		CleaveIL-6 (Ins) (+) renin	CA-0201 CMVTO-hIL6-rens.1	10
			CA-0030 CMVTO-Renin-ECL	25
		CleaveIL-6 (Sub)	CA-0202 CMVTO-hIL6-rens.1_Del	10
		CleaveIL-6 (Sub) (+) renin	CA-0202 CMVTO-hIL6-rens.1_Del	10
			CA-0030 CMVTO-Renin-ECL	25
S6b	HEK293	Negative control (g0)	CMVTO-g0	500	96-well
		Positive control (human IL-2)	CMVTO-hIL2 (AV)	20
		CleaveIL-2 (Loop 1)	CA-0210 CMVTO-hIL2-rens-del.1	20
		CleaveIL-2 (Loop 1) (+) renin	CA-0210 CMVTO-hIL2-rens-del.1	20
			CA-0030 CMVTO-Renin-ECL	100
		CleaveIL-2 (Loop 2)	CA-0211 CMVTO-hIL2-rens-del.2	20
		CleaveIL-2 (Loop 2) (+) renin	CA-0211 CMVTO-hIL2-rens-del.2	20
			CA-0030 CMVTO-Renin-ECL	100
		CleaveIL-2 (Loop 3)	CA-0212 CMVTO-hIL2-rens-del.3	20
		CleaveIL-2 (Loop 3) (+) renin	CA-0212 CMVTO-hIL2-rens-del.3	20
			CA-0030 CMVTO-Renin-ECL	100
S8a	HEK293	CageIL-10-mono (hRens)	CA-0091 CMVTO-mono-hIL10-R5A11M-rens-3GS-IL10Ra	20	96-well
		CageIL-10-mono (hRens) (+) renin (human)	CA-0091 CMVTO-mono-hIL10-R5A11M-rens-3GS-IL10Ra	20
			CA-0030 CMVTO-Renin-ECL	5
		CageIL-10-mono (hRens) (+) renin (mouse)	CA-0091 CMVTO-mono-hIL10-R5A11M-rens-3GS-IL10Ra	20
			CA-0113 CMVTO-Renin(mouse)-ECL	5
		CageIL-10-mono (hRens) (+) renin (H2M)	CA-0091 CMVTO-mono-hIL10-R5A11M-rens-3GS-IL10Ra	20
			CA-0151 CMVTO-Renin(H2M)-ECL	5
		CageIL-10-mono (mRens)	CA-0176 CMVTO-mono-hIL10-R5A11M-mouse_rens-3GS-IL10Ra	20
		CageIL-10-mono (mRens) (+) renin (human)	CA-0176 CMVTO-mono-hIL10-R5A11M-mouse_rens-3GS-IL10Ra	20
			CA-0030 CMVTO-Renin-ECL	5
		CageIL-10-mono (mRens) (+) renin (mouse)	CA-0176 CMVTO-mono-hIL10-R5A11M-mouse_rens-3GS-IL10Ra	20
			CA-0113 CMVTO-Renin(mouse)-ECL	5
		CageIL-10-mono (mRens) (+) renin (H2M)	CA-0176 CMVTO-mono-hIL10-R5A11M-mouse_rens-3GS-IL10Ra	20
			CA-0151 CMVTO-Renin(H2M)-ECL	5
S8b	HEK293	CageIL-10-mono (hRens)	CA-0091 CMVTO-mono-hIL10-R5A11M-rens-3GS-IL10Ra	20	96-well
		CageIL-10-mono (hRens) (+) ER-renin (human)	CA-0091 CMVTO-mono-hIL10-R5A11M-rens-3GS-IL10Ra	20
			CA-0140 CMVTO-Renin-ECL-CD4-tevs-RXR6.2	5
		CageIL-10-mono (hRens) (+) ER-renin (mouse)	CA-0091 CMVTO-mono-hIL10-R5A11M-rens-3GS-IL10Ra	20
			CA-0192 CMVTO-Renin(mouse)-ECL-CD4-tevs-RXR6.2	5
		CageIL-10-mono (hRens) (+) ER-renin (H2M)	CA-0091 CMVTO-mono-hIL10-R5A11M-rens-3GS-IL10Ra	20
			CA-0193 CMVTO-Renin(H2M)-ECL-CD4-tevs-RXR6.2	5
		CageIL-10-mono (mRens)	CA-0176 CMVTO-mono-hIL10-R5A11M-mouse_rens-3GS-IL10Ra	20
		CageIL-10-mono (mRens) (+) ER-renin (human)	CA-0176 CMVTO-mono-hIL10-R5A11M-mouse_rens-3GS-IL10Ra	20
			CA-0140 CMVTO-Renin-ECL-CD4-tevs-RXR6.2	5
		CageIL-10-mono (mRens) (+) ER-renin (mouse)	CA-0176 CMVTO-mono-hIL10-R5A11M-mouse_rens-3GS-IL10Ra	20
			CA-0192 CMVTO-Renin(mouse)-ECL-CD4-tevs-RXR6.2	5
		CageIL-10-mono (mRens) (+) ER-renin (H2M)	CA-0176 CMVTO-mono-hIL10-R5A11M-mouse_rens-3GS-IL10Ra	20
			CA-0193 CMVTO-Renin(H2M)-ECL-CD4-tevs-RXR6.2	5
S9	HEK293	Single transcript cageIL-10 (mRens) + ER-renin (H2M) (Lenti)	CA-0230 EF1a_Puro_ERret-H2M-Renin_T2A_mRens-cageIL-10-c-myc_T2A-mCherry_Gen2	Stable	96-well
S10	HEK293	Single transcript cageIL-10 (mRens) + ER-renin (H2M) (Lenti)	CA-0230 EF1a_Puro_ERret-H2M-Renin_T2A_mRens-cageIL-10-c-myc_T2A-mCherry_Gen2	Stable	96-well

### Sheet: Table 3. H2M Renin Peptide Pool
Supplementary Table 3. H2M renin peptide pool
	Peptide	Mutation #
1	KHNGTELTI	H2M Mut 1-2
2	HNGTELTIH	H2M Mut 1-2	H2M Mut 1-2
3	NGTELTIHY	H2M Mut 1-2	H2M Mut 3
4	GTELTIHYS	H2M Mut 1-2	H2M Mut 4
5	TELTIHYST	H2M Mut 1-2
6	ELTIHYSTG	H2M Mut 1-2		Amino Acid
7	LTIHYSTGT	H2M Mut 1-2	H2M Mut 1	L147I
8	TIHYSTGTV	H2M Mut 1-2	H2M Mut 2	R148H
9	IHYSTGTVS	H2M Mut 1-2	H2M Mut 3	I203V
10	HYSTGTVSG	H2M Mut 1-2	H2M Mut 4	L290V
11	GMGFIEQAV	H2M Mut 3
12	MGFIEQAVG	H2M Mut 3
13	GFIEQAVGR	H2M Mut 3
14	FIEQAVGRV	H2M Mut 3
15	IEQAVGRVT	H2M Mut 3
16	EQAVGRVTP	H2M Mut 3
17	QAVGRVTPI	H2M Mut 3
18	AVGRVTPIF	H2M Mut 3
19	VGRVTPIFD	H2M Mut 3
20	LCEDGCLAV	H2M Mut 4
21	CEDGCLAVV	H2M Mut 4
22	EDGCLAVVD	H2M Mut 4
23	DGCLAVVDT	H2M Mut 4
24	GCLAVVDTG	H2M Mut 4
25	CLAVVDTGA	H2M Mut 4
26	LAVVDTGAS	H2M Mut 4
27	AVVDTGASY	H2M Mut 4
28	VVDTGASYI	H2M Mut 4
